# *dN/dS* dynamics quantify tumour immunogenicity and predict response to immunotherapy

**DOI:** 10.1101/2020.07.21.215038

**Authors:** Luis Zapata, Giulio Caravagna, Marc J Williams, Eszter Lakatos, Khalid AbdulJabbar, Benjamin Werner, Trevor A Graham, Andrea Sottoriva

## Abstract

Immunoediting is a major force during cancer evolution that selects for clones with low immunogenicity (adaptation), or clones with mechanisms of immune evasion (escape). However, quantifying immunogenicity in the cancer genome and how the tumour-immune coevolutionary dynamics impact patient outcomes remain unexplored. Here we show that the ratio of nonsynonymous to synonymous mutations (dN/dS) in the immunopeptidome quantifies tumor immunogenicity and differentiates between adaptation and escape. We analysed 8,543 primary tumors from TCGA and validated immune dN/dS as a measure of selection associated with immune infiltration in immune-adapted tumours. In a cohort of 308 metastatic patients that received immunotherapy, pre-treatment lesions in non-responders showed increased immune selection (dN/dS<1), whereas responders did not and instead harboured a higher proportion of genetic escape mechanisms. Ultimately, these findings highlight the potential of evolutionary genomic measures to predict clinical response to immunotherapy.
