## Supplemental Table 1 for "*dN/dS* dynamics quantify tumour immunogenicity and predict response to immunotherapy"

### Sheet: Parameters
Parameter	Explanation
System wide parameters
Mut Rate	Mutation rate in mutations per base pair per cell division
L(Genome Size)	Length of the coding genome
Generation	Maximum number of cell division events
Max Cell	Maximum number of cells in the population
N0	Initial number of cells
pattack	Pis, probability of T cell recognition
pclonesize	In model B, minimum number of cells in an immunogenic clone to elicit response
Genotype parameters
pnad	Probability of a nonsynonymous mutation in driver locus
pnsd	Probability of a synonymous mutation in driver locus
pnai	Probability of a nonsynonymous mutation in immunoepeptidome locus
pnsi	Probability of a synonymous mutation in immunopeptidime locus
pnae	Probability of a nonsynonymous mutation in a escape gene
pnap	Probability of a nonsynonymous mutation in a passenger locus
pns	Probability of a synonymous mutation in a passenger locus
Phenotype parameters
psurv	Probability of succesful cell division
Strategy	A label to describe if the cell has a driver, an immunogenic or an escape mutation, or none
Supp. Table 1A. Parameters tested

### Sheet: Simulations
MutRate	Phase1	Phase2	Phase3	Prob. Passenger	Prob. Driver	Prob. Immunogenic	Prob. Immune response	Prob. Escape	CODE
MSS	Neutral			0.75					MSS
MSI	Neutral			0.75					MSI
POLE	Neutral			0.75					POLE
MSS	Driver			0.75 - rest of mutation types	0.01				D1
MSS	Driver			0.75 - rest of mutation types	0.005				D2
MSS	Driver			0.75 - rest of mutation types	0.001				D3
MSS	Driver	Immune_A		0.75 - rest of mutation types	0.01	0.05	0		IA1
MSS	Driver	Immune_A		0.75 - rest of mutation types	0.01	0.05	0.05		IA2
MSS	Driver	Immune_A		0.75 - rest of mutation types	0.01	0.05	0.25		IA3
MSS	Driver	Immune_A		0.75 - rest of mutation types	0.01	0.05	0.50		IA4
MSS	Driver	Immune_A		0.75 - rest of mutation types	0.01	0.05	0.75		IA5
MSS	Driver	Immune_A		0.75 - rest of mutation types	0.01	0.05	0.95		IA6
MSS	Driver	Immune_A		0.75 - rest of mutation types	0.01	0.05	1		IA7
MSS	Driver	Immune_B		0.75 - rest of mutation types	0.01	0.05	0		IB1
MSS	Driver	Immune_B		0.75 - rest of mutation types	0.01	0.05	0.05		IB2
MSS	Driver	Immune_B		0.75 - rest of mutation types	0.01	0.05	0.25		IB3
MSS	Driver	Immune_B		0.75 - rest of mutation types	0.01	0.05	0.50		IB4
MSS	Driver	Immune_B		0.75 - rest of mutation types	0.01	0.05	0.75		IB5
MSS	Driver	Immune_B		0.75 - rest of mutation types	0.01	0.05	0.95		IB6
MSS	Driver	Immune_B		0.75 - rest of mutation types	0.01	0.05	1		IB7
MSS	Driver	Immune_A	Escape	0.75 - rest of mutation types	0.01	0.05	1	0.001	EA1
MSS	Driver	Immune_A	Escape	0.75 - rest of mutation types	0.01	0.05	1	0.005	EA2
MSS	Driver	Immune_A	Escape	0.75 - rest of mutation types	0.01	0.05	1	0.01	EA3
MSS	Driver	Immune_A	Escape	0.75 - rest of mutation types	0.01	0.05	1	0.05	EA4
MSS	Driver	Immune_B	Escape	0.75 - rest of mutation types	0.01	0.05	1	0.001	EB1
MSS	Driver	Immune_B	Escape	0.75 - rest of mutation types	0.01	0.05	1	0.005	EB2
MSS	Driver	Immune_B	Escape	0.75 - rest of mutation types	0.01	0.05	1	0.01	EB3
MSS	Driver	Immune_B	Escape	0.75 - rest of mutation types	0.01	0.05	1	0.05	EB4
Mut Rate
MSS	10-8
MSI	10-7
POLE	10-6
L(Genome Size)	50x10^6
Generation	100
Max Cell	10000
N0	2^5
Supp. Table 1B. Parameters tested
