## Supplemental Table 2 for "*dN/dS* dynamics quantify tumour immunogenicity and predict response to immunotherapy"

### Sheet: Sheet1
SOPRANO	n_samples	muts	muts_sample	EscapedTruncating	EscapedAll	EscapedTruncating_pct	EscapedAll_pct	Rooney	VDE
BLCA	412	134514	326.49	23	142	0.0558252	0.34466	Y	Y
BRCA	986	120989	122.707	11	124	0.0111562	0.125761	Y	Y
CESC	289	103406	357.806	23	87	0.0795848	0.301038	Y	Y
CRC	537	329592	613.765	64	121	0.119181	0.225326	Y	Y
GBM	393	82766	210.601	11	72	0.0279898	0.183206	Y	Y
HNSC	508	102310	201.398	36	129	0.0708661	0.253937	Y	Y
KIRC	336	26694	79.4464	5	43	0.014881	0.127976	Y	N
KIRP	281	23766	84.5765	3	33	0.0106762	0.117438	Y	Y
LGG	510	35557	69.7196	6	30	0.0117647	0.0588235	Y	Y
LIHC	364	54239	149.008	9	74	0.0247253	0.203297	Y	Y
LUAD	567	208181	367.162	36	190	0.0634921	0.335097	Y	Y
LUSC	495	181117	365.893	65	391	0.131313	0.789899	Y	Y
OV	436	75169	172.406	14	101	0.0321101	0.231651	Y	Y
PRAD	498	29287	58.8092	2	34	0.00401606	0.0682731	Y	Y
SKCM	469	392572	837.041	36	246	0.0767591	0.52452	Y	Y
STAD	440	213145	484.42	50	142	0.113636	0.322727	Y	Y
THCA	492	10900	22.1545	1	19	0.00203252	0.0386179	Y	N
UCEC	530	886378	1672.41	76	194	0.143396	0.366038	Y	Y
ACC	92	10748	116.826	0	0	0	0	N	N
CHOL	51	5504	107.922	0	0	0	0	N	N
DLBC	37	6407	173.162	0	0	0	0	N	N
ESCA	184	45314	246.272	0	0	0	0	N	Y
KICH	66	2897	43.8939	0	0	0	0	N	N
LAML	144	9906	68.7917	0	0	0	0	N	N
MESO	82	3828	46.6829	0	0	0	0	N	N
PAAD	182	29960	164.615	0	0	0	0	N	Y
PCPG	179	2412	13.4749	0	0	0	0	N	N
SARC	237	28160	118.819	0	0	0	0	N	Y
TGCT	145	3199	22.0621	0	0	0	0	N	N
THYM	123	4738	38.5203	0	0	0	0	N	N
UCS	57	10450	183.333	0	0	0	0	N	N
UVM	80	1857	23.2125	0	0	0	0	N	N
